# Yield is negatively correlated with nucleotide-binding leucine-rich repeat gene content in soybean

**DOI:** 10.1101/2021.12.12.472330

**Authors:** Philipp E. Bayer, Haifei Hu, Jakob Petereit, Mark C Derbyshire, Rajeev K. Varshney, Babu Valliyodan, Henry T. Nguyen, Jacqueline Batley, David Edwards

**Affiliations:** School of Biological Sciences, University of Western Australia, Perth, WA, Australia; Centre for Crop and Disease Management, School of Molecular and Life Sciences, Curtin University, Bentley, WA, 6102, Australia; State Agricultural Biotechnology Centre, Centre for Crop and Food Innovation, Food Futures Institute, Murdoch University, Murdoch, Western Australia, 6150 Australia; Center of Excellence in Genomics & Systems Biology, International Crops Research Institute for the Semi-Arid Tropics (ICRISAT), Hyderabad, Telangana, 502324 India; Division of Plant Sciences and National Center for Soybean Biotechnology, University of Missouri, Columbia, MO, 65211, USA; Department of Agriculture and Environmental Sciences, Lincoln University, Jefferson City, MO, 65101, USA

## Abstract

The availability of increasing quantities of crop pangenome data permits the detailed association of gene content with agronomic traits. Here, we investigate disease resistance gene content of diverse soybean cultivars and report a significant negative correlation between the number of NLR resistance (*R*) genes and yield. We find no association between *R-*genes with seed weight, oil or protein content, and we find no correlation between yield and the number of RLK, RLP genes, or the total number of genes. These results suggest that recent yield improvement in soybean may be partially associated with the selective loss of NLR genes. Three quarters of soybean NLR genes do not show presence/absence variation, limiting the ability to select for their absence, and so the deletion or disabling of select NLR genes may support future yield improvement.
