## Supplementary Tables for "Yield is negatively correlated with nucleotide-binding leucine-rich repeat gene content in soybean"

### Sheet: Supplementary Table 1
Supplementary Table 1: Comparison of NBS-LRR (NLR), RLK, and RLP candidates in the soybean pangenome assembly, compared between the reference genome assembly and the additional contigs added by the pangenome assembly. CN: Coils domain and NBS domain. CNL: Coils domain, NBS domain, and Leucine rich repeat domain. NBS: only NBS domain. NL: NBS domain and Leucine rich repeat domain. OTHER: unusual c…
Class	Gene candidates on reference genome	Gene candidates on the pangenome additional contigs	Total count of gene candidates
CN	8	5	13
CNL	123	0	123
NBS	29	23	52
NL	92	3	95
OTHER	20	0	20
TN	22	0	22
TNL	99	0	99
TX	49	13	62
RLK LRR	469	1	470
RLK LysM	19	0	19
RLK other receptor	676	8	684
RLP LRR	167	10	177
RLP LysM	3	0	3

### Sheet: Supplementary Table 2
Supplementary Table 2: Average number of NLR, RLK, and RLP candidates per line in each accession group.
Accession group	Average number of NLR candidates	Average number of RLK candidates	Average number of RLP candidates
Landrace	445	1163	172
Old cultivar	445	1163	172
Modern cultivar	442	1163	172

### Sheet: Supplementary Table 3
Supplementary Table 3: PAV-GWAS results for four candidate genes reported by two GWAS methods
Method	Gene	p-value	MAF	FDR adjusted p-values	Effect
FarmCPU	UWASoyPan04354	3.73e-05	0.1	0.0090673	0.15
FarmCPU	UWASoyPan00316	8.13e-05	0.12	0.0131697	-0.13
FarmCPU	GlymaLee.01G030900	0.0001897	0.49	0.023051	0.08
FarmCPU	UWASoyPan00772	0.0002724	0.19	0.0264748	0.1
GLM	UWASoyPan04354	1.5e-05	0.1	0.0036512	0.17
GLM	UWASoyPan00772	3.15e-05	0.19	0.0051105	0.12
GLM	UWASoyPan00316	4.46e-05	0.12	0.005416	-0.14
GLM	GlymaLee.01G030900	0.0003852	0.49	0.0267416	0.08

### Sheet: Supplementary Table 4
Supplementary Table 4: Yield average and gene presence counts for the four PAV-GWAS candidate genes. Yield was not measured for G. soja.
Gene	Gene status	Group	Count	Percentage	Average yield	Wilcoxon rank sum test difference lost/present
GlymaLee.01G030900	Lost	Wild	29	18.47	NA
GlymaLee.01G030900	Present	Wild	128	81.53	NA
GlymaLee.01G030900	Lost	Landrace	359	49.65	2
GlymaLee.01G030900	Present	Landrace	364	50.35	2.22	P < 0.001
GlymaLee.01G030900	Lost	Old cultivar	30	65.22	1.73
GlymaLee.01G030900	Present	Old cultivar	16	34.78	2.27	p < 0.05
GlymaLee.01G030900	Lost	Modern cultivar	41	28.67	3.06
GlymaLee.01G030900	Present	Modern cultivar	102	71.33	3.28
UWASoyPan00316	Lost	Wild	14	8.92	NA
UWASoyPan00316	Present	Wild	143	91.08	NA
UWASoyPan00316	Lost	Landrace	68	9.41	2.29
UWASoyPan00316	Present	Landrace	655	90.59	2.09	p < 0.05
UWASoyPan00316	Lost	Old cultivar	9	19.57	1.92
UWASoyPan00316	Present	Old cultivar	37	80.43	1.9
UWASoyPan00316	Lost	Modern cultivar	71	49.65	3.42
UWASoyPan00316	Present	Modern cultivar	72	50.35	3.06
UWASoyPan00772	Lost	Wild	71	45.22	NA
UWASoyPan00772	Present	Wild	86	54.78	NA
UWASoyPan00772	Lost	Landrace	586	81.05	2.06
UWASoyPan00772	Present	Landrace	137	18.95	2.3	p < 0.01
UWASoyPan00772	Lost	Old cultivar	32	69.57	1.97
UWASoyPan00772	Present	Old cultivar	14	30.43	1.74
UWASoyPan00772	Lost	Modern cultivar	126	88.11	3.27
UWASoyPan00772	Present	Modern cultivar	17	11.89	2.89
UWASoyPan04354	Lost	Wild	87	55.41	NA
UWASoyPan04354	Present	Wild	70	44.59	NA
UWASoyPan04354	Lost	Landrace	636	87.97	2.09
UWASoyPan04354	Present	Landrace	87	12.03	2.24
UWASoyPan04354	Lost	Old cultivar	44	95.65	1.88
UWASoyPan04354	Present	Old cultivar	2	4.35	2.31
UWASoyPan04354	Lost	Modern cultivar	141	98.6	3.2
UWASoyPan04354	Present	Modern cultivar	2	1.4	4.34

### Sheet: Supplementary Table 5
Supplementary Table 5: Estimates, 95% confidence interval (CI), and p-values for yield (**: p < 0.005, *: p < 0.05) for the model linking yield with all genes per line.
	Yield
Predictors	Estimates	95% CI	p-value
Country (Intercept)	4.38	-14.234 – 23.004	0.644
Gene count	0	-0.000 – 0.000	0.819
Group Old cultivar	-0.218	-0.493 – 0.057	0.120
Group Modern cultivar	0.828	0.402 – 1.255	<0.001**

### Sheet: Supplementary Table 6
Supplementary Table 6: Estimates, 95% confidence interval (CI), and p-values for yield, oil content, protein content, and seed weight (**: p < 0.005, *: p < 0.05) across four models.
	Yield			Oil content			Protein content			Seed weight
Predictors	Estimates	95% CI	p-value	Estimates	95% CI	p-value	Estimates	95% CI	p-value	Estimates	95% CI	p-value
Country (Intercept)	9.307	4.295 – 14.318	<0.001**	29.544	14.502 – 44.586	<0.001**	37.145	18.484 – 55.806	<0.001**	20.417	-10.938 – 51.772	0.201
NLR count	-0.016	-0.027 – -0.005	0.005**	-0.029	-0.062 – 0.005	0.091	0.014	-0.027 – 0.056	0.505	-0.026	-0.096 – 0.045	0.474
Group Old cultivar	-0.218	-0.491 – 0.056	0.118	1.047	0.290 – 1.804	0.007**	-1.592	-2.531 – -0.653	0.001**	1.016	-0.641 – 2.672	0.229
Group Modern cultivar	0.801	0.380 – 1.222	<0.001**	0.059 – 2.489	0.059 – 2.489	0.04*	-0.84	-2.347 – 0.667	0.054	1.79	-0.812 – 4.392	0.177
